# Barley resistance and susceptibility to fungal cell entry involve the interplay of ROP signaling with phosphatidylinositol-monophosphates

**DOI:** 10.1101/2024.11.19.624325

**Authors:** Lukas Sebastian Weiß, Mariem Bradai, Christoph Bartram, Mareike Heilmann, Julia Mergner, Bernhard Kuster, Götz Hensel, Jochen Kumlehn, Stefan Engelhardt, Ingo Heilmann, Ralph Hückelhoven

## Abstract

Rho-of-plant small GTPases (ROPs) are regulators of plant polar growth and of plant-pathogen interactions. The barley ROP, RACB, is involved in susceptibility towards infection by the barley powdery mildew fungus *Blumeria hordei* (*Bh*) but little is known about the cellular pathways that connect RACB-signaling to disease susceptibility. Here we identify novel RACB interaction partners of plant or fungal origin by untargeted co-immunoprecipitation of constitutively active (CA) RACB tagged by green-fluorescent protein from *Bh*-infected barley epidermal layers and subsequent analysis by liquid chromatography-coupled mass spectrometry. Three of immunoprecipitated proteins, a plant phosphoinositide phosphatase, a plant phosphoinositide phospholipase and a putative *Bh*-effector protein are involved in the barley-*Bh-*pathosystem and support disease resistance or susceptibility, respectively. RACB and its plant interactors bind to overlapping anionic phospholipid species *in vitro*, and in case of RACB, this lipid-interaction is mediated by its carboxy-terminal polybasic region (PBR). Fluorescent markers for anionic phospholipids show altered subcellular distribution in barley cells during *Bh-*attack and under expression of a RACB-binding fungal effector. Phosphatidylinositol 4-phosphate, phosphatidylinositol 3,5-bisphosphate and phosphatidylserine show a distinct enrichment at the haustorial neck region, suggesting a connection to subcellular targeting of RACB at this site. The interplay of ROPs with anionic phospholipids and phospholipid–metabolizing enzymes may thus enable the subcellular enrichment of components pivotal for success or failure of fungal penetration.
