## Supplementary material for "Barley resistance and susceptibility to fungal cell entry involve the interplay of ROP signaling with phosphatidylinositol-monophosphates": Suppl. TableS2

### Sheet: Tabelle1
Primer name	Primer sequence 5' -> 3'
9o9-attB1-F	GGGGACAAGTTTGTACAAAAAAGCAGGCTTAATGAACTGTCTACTCGC
9o9-attB2-R	GGGGACCACTTTGTACAAGAAAGCTGGGTTCTAGTAAGACTTTGAATACT
9o9-d15-EcoRI-F	GCGGCGGAATTCATGAAAGTAAATGATCGTCTAGC
9o9-EcoRI-F	GCGGCGGAATTCATGAACTGTCTACTCGC
9o9-F	ATGAACTGTCTACTCGCCATTCTTTTG
9o9-no-Stop-attB2-R	GGGGACCACTTTGTACAAGAAAGCTGGGTTGTAAGACTTTGAATACT
9o9-no-Stop-NotI-R	CGCCGCGCGGCCGCGGTAAGACTTTGAATACTTATC
9o9-NotI-F	GCGGCGGCGGCCGCATGAACTGTCTACTCGCC
9o9-R	CTAGTAAGACTTTGAATACTTATCCATCTC
9o9-RNAi-SAlI-R	GTCGACGCGGCACTAGTAAGACTTTGAATACT
9o9-RNAi-XbaI-F	GCGGCGTCTAGAAACTGTCTACTCGCCAT
9o9-SalI-R	GCGGCGGTCGACCTAGTAAGACTTTGAATAC
B1-9o9-Esp-F	GGGGACAAGTTTGTACAAAAAAGCAGGCTTAATGAACTGTCTACTCGC
B1-9o9-no-Stop-Esp-R	GCGGCGCGTCTCTCCCCCGTAAGACTTTGAATACTTATC
B1-mCh-10G-Esp-F	GGGGACAAGTTTGTACAAAAAAGCAGGCTATGGTGAGCAAGGGCGAG
B1-mCh-10G-Esp-R	CGCCGCCGTCTCCCTCCTCCGCCGCCTCCTCCTCCTCCCCCTTTGTACAGCTCGTCCATGCC
B1-PLC1-Esp-F	GGGGACAAGTTTGTACAAAAAAGCAGGCTTAATGGGTACTTATAAATGTTG
B1-PLC1-no-Stop-Esp-R	GCGGCGCGTCTCTCCCCCTACGAATTCAAACCGCATTAG
B1-SAC-Esp-F	GGGGACAAGTTTGTACAAAAAAGCAGGCTTAATGGAGGCCATGAGAGG
B1-SAC-no-Stop-Esp-R	GCGGCGCGTCTCTCCCCCGTAGCAAAGCATGCCTC
Esp-10G-mCh-B2-F	GCGGCGCGTCTCGGGGGAGGAGGAGGAGGCGGCGGAGGAGGGGTGAGCAAGGGCGAG
Esp-10G-mCh-B2-R	GGGGACCACTTTGTACAAGAAAGCTGGGTCTATTTGTACAGCTCGTCCATGCC
Esp-9o9-B2-F	GCGGCGCGTCTCAGGAGGCATGAACTGTCTACTCGC
Esp-9o9-B2-R	GGGGACCACTTTGTACAAGAAAGCTGGGTTCTAGTAAGACTTTGAATACT
Esp-PLC1-B2-F	GCGGCGCGTCTCAGGAGGCATGGGTACTTATAAATGTTG
Esp-PLC1-B2-R	GGGGACCACTTTGTACAAGAAAGCTGGGTTTTATACGAATTCAAACCGCATTAG
Esp-SAC-B2-F	GCGGCGCGTCTCAGGAGGCATGGAGGCCATGAGAGG
Esp-SAC-B2-R	GGGGACCACTTTGTACAAGAAAGCTGGGTTTTAGTAGCAAAGCATGCCTC
FAPP1-Esp-1st-F	GCGGCGCGTCTCAGGAGGCATGGAGGGGGTGTTGTAC
FAPP1-Esp-1st-R	CGCCGCCGTCTCGCCGCCTCCTCCCCCTTTAGTCCTTGTATCAGTCAAAC
FAPP1-Esp-2nd-F	GCGGCGCGTCTCGGCGGCATGGAGGGGGTGTTGTAC
FAPP1-Esp-2nd-R	CGCCGCCGTCTCGATTTCTATTTAGTCCTTGTATCAGTCAAAC
FP-Esp-F	GCGGCGCGTCTCGGACAGATGGTGAGCAAGGGC
FP-Esp-R	CGCCGCCGTCTCCCTCCTCCGCCGCCTCCTCCTCCTCCCCCTTTGTACAGCTCGTCC
GFP-BamHI+2-F	ttGGATCCggATGGTGAGCAAGGGCGAG
GFP-BamHI-F	ttggatccATGGTGAGCAAGGGCGAG
LACT-Esp-F	GCGGCGCGTCTCAGGAGGCTGCACTGAACCCCTAG
LACT-Esp-R	CGCCGCCGTCTCGATTTCTAACAGCCCAGCAG
ML1N-attB-F	GGGGACAAGTTTGTACAAAAAAGCAGGCTATGGTGAGCAAGGGCGAGG
ML1N-attB-R	ACCACTTTGTACAAGAAAGCTGGGT
pGY1-Esp-F	GCGGCGCGTCTCGAAATCACCAGTCTCTC
pGY1-Esp-R	GCGGCGCGTCTCCTGTCCTCTCCAAATG
PHPLC-attB-F	GGGGACAAGTTTGTACAAAAAAGCAGGCTTAATGGACTCGGGCCGGG
PHPLC-attB-R	GGGGACCACTTTGTACAAGAAAGCTGGGTCTACTGGATGTTGAGCTCCTTCAGG
PLC1-NotI-F	GCGGCGGCGGCCGCATGGGTACTTATAAATGTTG
PLC1-RNAi-SAlI-R	CGCCGCGTCGACCACACCGGCACCCAGTTGTC
PLC1-RNAi-XbaI-F	GCGGCGTCTAGACATTTAGCTCCGCAGTATAAAC
PLC1-SalI-R	GCGGCGGTCGACTTATACGAATTCAAACCG
RACB-5Q-F	CTGCTGCTGTGCCTTTGGTGGCTGC
RACB-5Q-R	CAGCAGGCGCAGAGGGGGGCT
RACB-CA-∆CSIL-Esp-Stop	tcgtctctaCTAAGCCCCCCTCTGCGC
RACB-CA-∆CSIL-XmaI-R	tttcccgggtaCTAAGCCCCCCTCTGCGC
RACB-CA-Esp-Start	tcgtctctaATGAGCGCGTCCAGGTTC
RACB-CA-Esp-Stop	tcgtctctaCTACAAGATGGAGCAAGCCC
RACB-CA-XmaI-R	tttcccgggCTACAAGATGGAGCAAGCCC
RACB-NotI-R	GCGGCGGCGGCCGCCTACAAGATGGAGCAAGCCC
RACB-SalI-F	GCGGCGGTCGACTTATGAGCGCGTCCAGG
SAC-attB1-F	GGGGACAAGTTTGTACAAAAAAGCAGGCTTAATGGAGGCCATGAGAGG
SAC-attB2-R	GGGGACCACTTTGTACAAGAAAGCTGGGTTTTAGTAGCAAAGCATGCCTC
SAC-no-STOP-attB2-R	GGGGACCACTTTGTACAAGAAAGCTGGGTTGTAGCAAAGCATGCCTC
SAC-NotI-F	GCGGCGGCGGCCGCATGGAGGCCATGAGAG
SAC-RNAi-SAlI-R	CGCCGCGTCGACGAAATCATCATTTCTTTTGATG
SAC-RNAi-XbaI-F	GCGGCGTCTAGATGACACGAGCAATGCGGAAC
SAC-SalI-R	GCGGCGGTCGACTTAGTAGCAAAGCATGCC
UL1-XmaI-R	tttcccgggCTAGcctcctccgc
