## Supplementary material for "Barley resistance and susceptibility to fungal cell entry involve the interplay of ROP signaling with phosphatidylinositol-monophosphates": Suppl. TableS3

### Sheet: Tabelle1
Name	Genome identifier	Genbank identifier
Barley genes
HvRACB	HORVU.MOREX.r3.6HG0549810.1	CAC83043.2
HvPLC1	HORVU.MOREX.r3.2HG0107960.1	BAK01542.1
HvSAC-like	HORVU.MOREX.r3.4HG0405560.1	XP_044982841.1
HvUBC2	HORVU.MOREX.r3.3HG0297350.1	XM_045121532.1
HvGAPDH	HORVU.MOREX.r3.7HG0703580.1	XP_044962418.1
HvRIC171	HORVU.MOREX.r3.2HG0198220.1	CAP62576.1
Rice genes
OsPLC1	Os07t0694000-01	XP_015646464.1
OsPLC2	Os03t0289300-00	XP_015628700.2
OsPLC3	Os12t0562400-01	XP_015618103.1
OsPLC4	Os05t0127200-01	XP_015640813.1
OsGH1	Os02t0554300-01	XP_015626121.1
	Os03t0182400-01	XP_015630614.1
	Os06t0195600-01	XP_015643718.1
	Os08t0109100-01	XP_015649890.1
	Os06t0355150-00	KAB8102431.1
	Os02t0782600-01	KAB8089206.1
	Os11t0309000-03	XP_015615365.1
	Os03t0290500-01	XP_015632624.1
Arabidopsis genes
AtLORE	AT1G61380.1	NP_564775
AtPLC1	AT5G58670.1	NP_568881.1
AtPLC2	AT3G08510.1	NP_001030660.1
AtPLC3	AT4G38530.1	NP_195565.2
AtPLC4	AT5G58700.1	NP_001318832.1
AtPLC5	AT5G58690.1	NP_001332556.1
AtPLC7	AT3G55940.1	NP_191153.1
AtPLC8	AT3G47290.1	NP_190313.1
AtPLC9	AT3G47220.1	NP_190306.2
AtSAC1	AT1G22620.1	NP_173676.2
AtSAC2	AT3G14205.1	NP_566481.1
AtSAC3	AT3G43220.1	NP_189908.2
AtSAC4	AT5G20840.1	NP_197584.2
AtSAC5	AT1G17340.1	NP_173177.2
AtSAC6	AT5G66020.1	NP_201403.2
AtSAC7	AT3G51460.1	NP_190714.2
AtSAC8	AT3G51830.1	NP_190751.2
AtSAC9	AT3G59770.1	NP_001190138.1
Bh genes
Bh9o9	BLGH_00506	CCU81384.1
Bhβ-TUB2	BLGH_02993	P16040.1
	BLGH_00505	CCU81383.1
	BLGH_00511	CCU81389.1
	BLGH_00513	CCU81391.1
BhCSEP0208	BLGH_05781	CCU75736.1
BhCSEP0226	BLGH_00487	CCU81365.1
BhCSEP0429	BLGH_00485	CCU81363.1
BhCSEP0430	BLGH_00509	CCU81387.1
BhCSEP0431	BLGH_00510	CU81388.1
BhCSEP0450	BLGH_06593	CCU82249.1
