## Supplementary material for "Barley resistance and susceptibility to fungal cell entry involve the interplay of ROP signaling with phosphatidylinositol-monophosphates": Suppl. TableS4

### Sheet: Tabelle1
Primary and secondary antibodies were used in the following combinations:
Primary Antibody	Primary Antibody Dilution	Primary Antibody Supplier		Secondary Antibody	Secondary Antibody Dilution	Secondary Antibody Supplier
α-GFP	1/1000	B-2, sc-9996, Santa Cruz Biotechnology, Dallas, Texas, USA		m-IgGκ BP-HRP	1/5000	sc-516102, Santa Cruz Biotechnology, Dallas, Texas, USA
α-HA-HRP	1/1000	3F10, Sigma Aldrich, St. Louis, USA		no secondary antibody needed	-	-
α-MBP	1/2000	E8032S (mouse), NEB, Ipswich, USA		α-mouse-AP	1/10000	A3562, Sigma-Aldrich, St. Louis, USA
α-GST	1/2000	GE27-4577-01 (goat), Cytiva, Marlborough, USA		α-goat-AP	1/10000	A4187, Sigma-Aldrich, St. Louis, USA
